# Origin and evolution of the Haustoriidae (Amphipoda): A eulogy for the Haustoriidira

**DOI:** 10.1101/2020.10.24.353664

**Authors:** Zachary B. Hancock, Hiroshi Ogawa, Jessica E. Light, Mary K. Wicksten

## Abstract

Haustoriid amphipods, despite their ubiquity in coastal sand or mud, have received little recent attention and their systematics and phylogenetics are largely unresolved. Some efforts have been made at classifying the family within the broader Amphipoda, but there is persistent incongruence in its placement among different authors and techniques. Furthermore, there exists no phylogenetic hypothesis of intrafamilial relationships despite the potential for rich biogeographic information to be gained given the specific habitat requirements of haustoriids and their limited dispersal abilities. In this work, we evaluate the competing hypotheses on the phylogenetic position of the Haustoriidae within Amphipoda by examining new and previously published sequences of nearly 100 species across 38 families. We find strong support for the Haustoriidae as basal gammarids, and that other families placed within the parvorder “Haustoriidira” are spread across Amphipoda. The radiation began during the Eocene and may have been driven in North America by the rapid filling of a coastal niche opened by the Chesapeake Bay impact crater. Unlike previous work, we find that the Pacific-endemic genus *Eohaustorius* is the most basal haustoriid, and that it separated from the rest of the family ~31 Mya. Finally, based on ancestral reconstructions, we provide taxonomic recommendations for relationships within Haustoriidae, including the elevation of a new genus, *Cryptohaustorius*. We conclude by recommending that the “Haustoriidira” be abandoned.
