## Supplementary Material for "Origin and evolution of the Haustoriidae (Amphipoda): A eulogy for the Haustoriidira"

### Sheet: Sheet1
	#2	#3	#4	#6	#8	#9	#12	#14	#15	#16	#18	#19	#20	#23	#25	#26	#28	#29	#30	#31	#32	#33	#34	#36	#37	#39	#43	#44	#46
Eoestuarius	0	1	2	0	0	0	0	0	1	1	1	1	1	1	1	0	1	0	0	1	1	1	1	1	0	0	0	0	1
Eosubulicola	0	1	2	0	0	0	0	0	1	1	1	2	1	1	1	0	1	0	0	1	1	1	1	1	0	0	0	0	1
Eohaustorius	0	1	2	0	0	0	0	0	1	1	1	2	1	1	1	0	1	0	0	1	1	1	1	1	0	0	0	0	1
Eolongidactylus	0	1	2	0	0	0	0	0	1	1	1	3	1	1	1	0	1	0	0	1	1	1	1	1	0	0	0	0	1
Eohaustorius.2	0	1	2	0	0	0	0	0	1	1	1	2	1	1	1	0	1	0	0	1	1	1	1	1	0	0	0	0	1
Paholmesi	0	1	2	0	1	1	1	1	0	1	0	0	1	0	0	0	0	0	0	1	0	0	0	0	1	1	1	0	0
Plongimerus	0	1	2	0	1	1	1	1	0	1	0	0	1	0	0	0	0	1	0	1	0	0	0	0	1	1	1	0	0
Prdeichmanne	1	1	0	0	1	0	0	0	1	0	0	0	0	0	0	0	0	2	0	1	0	0	0	0	1	1	1	0	0
Harenarius	0	0	2	0	1	1	1	0	1	1	1	0	1	1	0	0	1	0	0	0	0	0	0	0	0	0	1	0	1
Hcanadensis	0	0	2	0	1	1	1	0	1	1	1	0	1	1	0	0	1	0	1	1	0	0	0	0	0	0	1	0	1
LtriSeaRim	0	0	2	0	1	1	1	0	1	1	1	0	1	1	0	1	1	0	1	1	0	0	0	0	0	0	1	0	0
LtriGrandIsle	0	0	2	0	1	1	1	0	1	1	1	0	1	1	0	1	1	0	1	1	0	0	0	0	0	0	1	0	0
LtriPC3	0	0	2	0	1	1	1	0	1	1	1	0	1	1	0	1	1	0	1	1	0	0	0	0	0	0	1	0	0
HgalveziTX	0	0	2	0	1	1	1	0	1	1	1	0	1	1	0	1	1	0	1	1	0	0	0	0	0	0	1	0	1
HgalveziMX	0	0	2	0	1	1	1	0	1	1	1	0	1	1	0	1	1	0	1	1	0	0	0	0	0	0	1	0	1
Hjayneae	0	0	2	0	1	1	1	0	1	1	1	0	1	1	0	1	1	0	1	1	0	0	0	0	0	0	1	0	1
Hallardi	0	0	2	0	1	1	1	0	1	1	1	0	1	1	0	1	1	0	1	1	0	0	0	0	0	0	1	0	1
Ldysticus	0	1	2	0	1	1	1	0	1	1	1	0	1	1	0	0	1	0	0	1	0	0	0	0	0	0	1	0	0
Amillsi	0	1	2	0	1	1	1	0	1	1	1	0	1	1	0	0	1	0	0	1	0	1	0	0	1	0	1	0	1
Nschmizi	0	1	1	1	1	1	1	0	1	0	0	0	1	1	0	0	1	0	0	1	0	0	0	0	0	0	1	0	0
Pseamericanus	0	1	2	0	0	0	0	0	1	1	1	0	1	0	0	0	1	0	0	1	1	0	0	1	0	0	1	1	1
Prbousfieldi	1	1	0	0	1	0	0	0	1	0	0	0	0	0	0	0	1	0	0	0	0	0	0	0	0	0	1	0	0
Acan	0	1	2	0	1	1	1	0	1	1	1	0	1	1	0	0	1	0	0	1	0	1	0	0	1	0	1	0	1
LtriPC1	0	0	2	0	1	1	1	0	1	1	1	0	1	1	0	1	1	0	1	1	0	0	0	0	0	0	1	0	0
Palongimerus	0	1	2	0	1	1	1	1	0	1	0	0	1	0	0	0	0	2	0	1	0	0	0	0	0	1	1	0	0
Paobliquus	0	1	2	0	1	1	1	1	0	1	0	0	1	0	0	0	0	2	0	1	0	0	0	0	0	1	1	0	0
LtriPBAY	0	0	2	0	1	1	1	0	1	1	1	0	1	1	0	1	1	0	1	1	0	0	0	0	0	0	1	0	0

### Sheet: Sheet2
Character # from Sweet (1996)	Trait	Coded
#2	peduncular segment 1 of antenna 1	narrow & as long as 2 & 3 combined (1) or stouter & shorter (0)
#3	Number of accessory flagellum of antenna 1	>5 (0); 3-4 (1); < 3 (2)
#4	ratio of length of peduncle 5 of antenna 2 vs. width of peduncle 4	>1.25 (0); 1.2-0.7 (1); <0.7 (2)
#6	Strong peduncular lobe on peduncle 5	absent (0); present (1)
#8	Maxilla 1 baler lobe	absent (0); present (1)
#9	length:length ratio of outer to inner plate of maxilla 2	<1.2(0); >1.2(1)
#12	Maxilliped palp segment 3	linear to clavate (0); geniculate (1)
#14	ratio of base of dactyl of gnathopod 1 vs terminal part	<1.5(0); >1.5(1)
#15	Comb setae on segment 5, pereopod 2	absent (0); present (1)
#16	Coxa of pereopod 3	vaulted (0); not(1)
#18	posterior region of segment 6 setae	absent (0); present (1)
#19	Shape of pereopod 4	otherwise(0); reduced segment 4
#20	Posterior margin of segment 5 setae	absent (0); present (1)
#23	Pereopod 6 segment 4 clubose facial spines	<3(1); >4(0) rows
#25	Distal margin of segment 5, pereopod 6	otherwise(0); juvenile-state(1)
#26	Anterior surface segment 5	otherwise(0); distal margin with toothed fourth spine group
#28	Pereopod 7, coxa margin	pointed(0); or not (1)
#29	Segment 4 posterior margin	otherwise(0); 3 distinct spine groups
#30	Posterior margin spine group arrangment	otherwise(0); two spine groups parallel to anterior margin
#31	Number of spine groups on posterior angle	>4(0); <3(1)
#32	Postero-proximal margin setae	absent (0); present (1)
#33	Posterior margin shape	angled or parallel to anterior (0); projected posteriorly and forming pointed terminus (1)
#34	Segment 6 spine groups	>1 (0); or 1 (1)
#36	Epimeron 3 spinous process	absent (0); present (1)
#37	Uropod 1, peduncle posterior margin	broad at base, narrowing abruptly (1); tapered and linear(0)
#39	Rami width	>0.8 inner ramus (0); <0.8 inner ramus (1)
#43	Telson cleft	uncleft to cleft >0.5 length of lobes (0); <0.5 length of lobes (1)
#44	Upper margin shape	otherwise(0); strongly flattened (1)
#46	Pleon overhang	strongly or weakly overhanging (1); continuous (0)
